# Subsets of NLR genes drive adaptation of tomato to pathogens during colonisation of new habitats

**DOI:** 10.1101/210559

**Authors:** Remco Stam, Gustavo A. Silva-Arias, Aurelien Tellier

## Abstract

- Nucleotide binding site, Leucine-rich repeat Receptors (NLRs), are canonical resistance (R) genes in plants, fungi and animals, functioning as central (helper) and peripheral (sensor) genes in a signalling network. We investigate NLR evolution during the colonisation of novel habitats in a model tomato species, *Solanum chilense.*
- We used R-gene enrichment sequencing (RENSeq) to obtain polymorphism data at NLRs of 140 plants sampled across 14 populations covering the whole species range. We inferred the past demographic history of habitat colonisation by resequencing whole genomes from three *S. chilense* plants from three key populations, and performing Approximate Bayesian Computation using data from the 14 populations.
- Using these parameters we simulated the genetic differentiation statistics distribution expected under neutral NLR evolution, and identified small subsets of outlier NLRs exhibiting signatures of selection across populations.
- NLRs under selection between habitats are more often helper genes, while those showing signatures of adaptation in single populations are more often sensor-NLRs. Thus, centrality in the NLR network does not constrain NLR evolvability, and new mutations in central genes in the network are key for R gene adaptation during colonisation of different habitats.
