## Supplemental Item 2 for "Subsets of NLR genes drive adaptation of tomato to pathogens during colonisation of new habitats": SupplementaryData04_NLR_Snpcalling.csv

population	Usable_Read_Pairs	HQ_MappedBases	Group	Latitude	Longitude	Altitude	Number of SNPs	Total sequenced length	pi	theta	piN_gene	piS_gene
LA1963	1107485	330628069	CE	-18,06667	-70,31667	200	12121	490790	0,01441	0,01554	0,00636	0,01272
LA2931	1521642	463259707	CE	-20,91667	-69,06667	2275	11854	495129	0,01453	0,01506	0,00671	0,01219
LA2932	1081231	322619033	CO	-22,46806	-70,225	350	5579	472659	0,00745	0,00738	0,0033	0,00609
LA3111	1402200	432771882	CE	-17,46667	-70,03333	3070	9949	498211	0,01218	0,0128	0,00555	0,01032
LA4107	908505	265431083	CO	-25,31889	-70,44611	86	4339	469415	0,00673	0,00674	0,00287	0,00539
LA4117A	932453	273072300	SO	-22,9075	-67,94083	3540	7792	483173	0,01154	0,01054	0,00509	0,00969
LA4330	735053	210791832	SO	-22,35083	-68,31972	3126	7586	481074	0,01105	0,01026	0,00494	0,00882
LA1958	1784381	660159351	CE	-17,25	-71,25	1250	8596	488219	0,01191	0,01174	0,00556	0,00959
LA2747	1457998	519742522	CE	-18,58333	-69,9	800	9679	487867	0,01286	0,0128	0,00569	0,01096
LA2750	1200629	442553990	CO	-22,07028	-70,16306	300	5835	473545	0,0083	0,00814	0,00371	0,00665
LA2755	814239	295329475	CE	-19,68417	-69,18111	3200	9916	480531	0,01332	0,01282	0,00589	0,01105
LA4118	1025133	373902589	SO	-23,1575	-68,035	2440	6653	472707	0,00978	0,00906	0,00429	0,00795
LA3784	1142031	408850317	NO	-15,73111	-73,85056	1100	10696	483759	0,01394	0,01414	0,00616	0,01207
LA3786	1057852	366575945	NO	-15,57361	-73,74167	2080	10907	486984	0,0146	0,01446	0,00647	0,01243
