## Supplemental Item 2 for "Subsets of NLR genes drive adaptation of tomato to pathogens during colonisation of new habitats": SupplementaryData05_CT_Snpcalling.csv

population	pi_bondel	piS_bondel	theta_bondel	pi_pgene	piS_gene	theta_gene
LA1958	0,00902	0,01459	0,00836	0,00851	0,01299	0,00848
LA1963	0,00896	0,01458	0,01006	0,00845	0,01206	0,0087
LA2747	0,00781	0,01285	0,00752	0,008	0,01053	0,0084
LA2750	0,00556	0,0086	0,01049	0,00532	0,00774	0,00476
LA2755	0,00813	0,01316	0,00694	0,00995	0,01292	0,00762
LA2931	0,00848	0,01341	0,00848	0,00898	0,01309	0,00874
LA2932	0,00308	0,0052	0,00514	0,00331	0,00453	0,00286
LA3111	0,00725	0,01246	0,00714	0,00832	0,01055	0,0073
LA3784	0,00967	0,01586	0,01045	0,01149	0,01655	0,00972
LA4107	0,00238	0,00329	0,00415	0,00329	0,00433	0,00284
LA4118	0,00506	0,0093	0,00511	0,00469	0,00702	0,00398
